# IL-12/IL23 blockade reveals patterns of asynchronous inflammation in pyoderma gangrenosum

**DOI:** 10.1101/2024.04.26.591387

**Authors:** Rashi Yadav, Morgan Vague, Malia Rettig, Christopher P. Loo, Kasidy Brown, Abrar Samiea, Joshua M. Moreau, Alex G Ortega-Loayza

## Abstract

Pyoderma gangrenosum (PG) is a rare neutrophilic dermatosis causing chronic and recalcitrant painful ulcerations. Pathogenic mechanisms are yet poorly understood limiting therapeutic options, however, IL-12/IL-23 inhibition via ustekinumab has previously been associated with positive outcomes. We aimed to elucidate the dysregulated immune landscape of PG and lesional skin changes associated with IL-12/IL-23 blockade. We applied spatial transcriptomics and comparative computation analysis on lesional biopsies from two patients obtained before and after IL-12/IL-23 blockade with ustekinumab. Our data indicate lesional PG skin exhibits complex patterns of inflammation, including a not previously described major infiltration of B cells and establishment of tertiary lymphoid structures. In both patients, IL-12/IL-23 blockade led to marked clinical improvement but was associated with amelioration of contrasting inflammatory pathways. Notably, plasma cell markers and tertiary structures were recalcitrant to the treatment regime suggesting that B cells might play a role in the refractory nature of PG.
