## Supplemental table 1 for "IL-12/IL23 blockade reveals patterns of asynchronous inflammation in pyoderma gangrenosum"

### Sheet: Sheet1
Figure	Lab ID	Tissue Orgin	Tissue Site	Age	Sex	Treatments	Comorbidities
Figure 1 A, B	DP22-06924	6mm punch biopsy	Peristomal area-lesion	60	F	No prior treatements for 4.5 months	Chron's Disease
Figure 1 A, B	DPDP23-01206	6mm punch biopsy	Peristomal area- healed lesion	60	F	Healed s/p ustekinumab 90mg x 1 and prednisone taper of 40mg decreased to 5mg over 4 weeks	Chron's Disease
Figure 1 C, D	DP22-07935	6mm punch biopsy	Left lower extremity- lesion	60	M	Topical tacrolimus 0.1% and clobetasol 0.05% applied every other day	Diabetes Mellitus Type 2
Figure 1 C, D	DP23-00726	6mm punch biopsy	Left lower extremity- lesion	60	M	Healed s/p 2 doses of ustekinumab 90mg every 8 weeks with no loading dose. Topical tacrolimus 0.1% and clobetasol 0.05% applied every other day.	Diabetes Mellitus Type 2
